# Genome Skimming with Nanopore Sequencing Precisely Determines Global and Transposon DNA Methylation in Vertebrates

**DOI:** 10.1101/2023.01.25.525540

**Authors:** Christopher Faulk

**Author notes:** Denotes corresponding author. Contact.

## Abstract

Genome skimming is defined as low-pass sequencing below 0.05X coverage and is typically used for mitochondrial genome recovery and species identification. Long read nanopore sequencers enable simultaneous reading of both DNA sequence and methylation and can multiplex samples for low-cost genome skimming. Here I present nanopore sequencing as a highly precise platform for global DNA methylation and transposon assessment. At coverage of just 0.001X, or 30 Mb of reads, accuracy is sub-1%. Biological and technical replicates validate high precision. Skimming 40 vertebrate species reveals conserved patterns of global methylation consistent with whole genome bisulfite sequencing and an average mapping rate above 97%. Genome size directly correlates to global DNA methylation, explaining 44% of its variance. Accurate SINE and LINE transposon methylation in both mouse and primates can be obtained with just 0.0001X coverage, or 3 Mb of reads. Sample multiplexing, field portability, and the low price of this instrument combine to make genome skimming for DNA methylation an accessible method for epigenetic assessment from ecology to epidemiology, and by low resource groups.
