## Supplementary File 1 for "Genome Skimming with Nanopore Sequencing Precisely Determines Global and Transposon DNA Methylation in Vertebrates"

### Sheet: Primate Depth
Name			Depth	Bases	Factor for 300 Mb	Methylation 0.1X	Genome	Bases mapped	Percent mapped	Quality
cynosAF-P15130	Crab-eating macaque	Macaca fascicularis	14.01	40711542639	0.00713776	74.6901	Macaca_fascicularis_6.0	304285839	100	34.5
rhesusEF-P17523	Rhesus macaque	Macaca mulatta	15.75	46745714840	0.00634921	71.8182	Mmul_10	302135488	99.91	34.6
baboonAM-P16793	Baboon	Papio anubis	9.54	27335854952	0.0104822	75.8542	Panubis1.1	301543595	99.51	34.8
chimpEF-P14327	Chimpanzee	Pan troglodytes	11.22	34215813623	0.00891266	77.8729	panTro6	321586167	99.82	34.9
marmosetEM-P21533	Marmoset	Callithrix jacchus	15.79	45731604832	0.00633312	72.2848	Callithrix_jacchus_cj1700_1.1	2.89624e+08	100	?
Chimp bootstrap stats for genome skimming
10X (30 Gb)	1X (3 Gb)	0.1X (300 Mb)	0.01X (30 Mb)	0.03X (10 Mb)	0.001X (3 Mb)	0.0001X (300 Kb)
77.877	77.9405	78.2082	78.3367	79.1498	77.0987	72.5749
77.8842	77.9003	77.8729	77.439	78.165	77.5273	78.8569
77.8883	77.925	77.7838	78.4178	77.6939	75.0751	83.0748
77.8952	77.9198	78.1184	77.6628	78.6197	75.3218	80.1496
77.8884	77.8666	78.0933	78.0459	78.6962	76.9231	69.4427
77.8949	77.7988	77.9109	77.5385	76.713	79.1411	78.4319
77.889	77.9665	78.1682	78.3776	76.9729	80.729	70.9346
77.8944	77.916	77.7856	78.0197	76.5079	76.4632	78.1751
77.8819	77.9149	77.7555	77.248	79.4851	81.7954	86.105
77.8923	77.9247	78.1043	77.7417	77.243	77.7877	88.2212
Table 1. DNA Methylation at Varying Coverage Levels, Bootstrapped Subsampling
Coverage Level	11.2X (34 Gb)	10X (30 Gb)	1X (3 Gb)	0.1X (300 Mb)	0.01X (30 Mb)	0.03X (10 Mb)	0.001X (3 Mb)	0.0001X (300 Kb)
Mean	77.8729	77.89	77.91	77.98	77.88	77.92	77.79	78.6
Bootstrap replicates	1	10	10	10	10	10	10	10
Minimum		77.88	77.8	77.76	77.25	76.51	75.08	69.44
Maximum		77.9	77.97	78.21	78.42	79.49	81.8	88.22
Range		0.0182	0.1677	0.4527	1.17	2.977	6.72	18.78
Std. Deviation		0.006052	0.04594	0.1757	0.4176	1.053	2.187	6.241
Std. Error of Mean		0.001914	0.01453	0.05556	0.132	0.3329	0.6914	1.973

### Sheet: mouse bio replicates
Biological replicates of mouse were barcoded representing 3 tissues, hippocampus, cortex, and testes.
Barcode	Tissue	Methylation	Bases mapped	Percent mapped	Quality	Genome	Median bp	Median % map	Median Q
1	Hippocampus	70.12	17270663	98.81	29.8	mm39
2	Hippocampus	73.3646	57748903	99.31	30.2	mm39
3	Hippocampus	72.5027	29655865	97.36	30	mm39
4	Hippocampus	72.1341	28367999	99.18	30.5	mm39
5	Hippocampus	72.7981	22775073	98.45	30	mm39	28367999	98.81	30
6	Cortex	73.9592	52373591	99.16	29.1	mm39
7	Cortex	72.7077	38761587	96.36	29.4	mm39
8	Cortex	72.9686	13561022	99.13	28.8	mm39
9	Cortex	72.241	12795416	97.74	29	mm39
10	Cortex	71.875	8519501	98.97	29.1	mm39	13561022	98.97	29.1
11	Testes	76.8231	87363759	98.33	30.5	mm39
12	Testes	75.1359	8695426	98.83	30.3	mm39
13	Testes	74.823	34670192	99.14	29.7	mm39
14	Testes	74.9891	66204666	99.21	30.2	mm39
15	Testes	74.7448	48550614	98.5	30.1	mm39	48550614	98.83	30.2
16	low control	1.6109	72792604	99.15	26.2	mm39
17	low control	1.62973	133833849	99.17	25.8	mm39
18	low control	1.33158	99216934	99.24	26	mm39
19	low control	1.44082	128761561	99.18	26	mm39
20	low control	1.41194	70957211	99.27	26	mm39	99216934	99.18	26
21	high control	94.8425	47318559	98.82	30.1	mm39
22	high control	94.6563	62547110	98.84	30.2	mm39
23	high control	94.7111	28622710	99.11	29.9	mm39
24	high control	95.08	54837343	99.08	30.1	mm39	51077951	98.96	30.1
Median			4.79346e+07	99.095	29.85
Table 2. Biological and Technical Replication of DNA Methylation in Mouse at Low Coverage.
Tissue	Methylation (%)	SD (%)	Replicates	Median (Mb)	Mean % mapped	Mean Quality
Hippocampus	72.1839	1.23846	5	28.3	98.81	30
Cortex	72.7503	0.796311	5	13.5	98.97	29.1
Testes	75.3032	0.86301	5	48.5	98.83	30.2
Low Control	1.48499	0.130024	5	99.2	99.18	26
High Control	94.8225	0.188625	4	51	98.96	30.1
file	format	type	num_seqs	sum_len	min_len	avg_len	max_len
1.modmapped.bam.fastq	FASTQ	DNA	5276	17062338	89	3234	36750
2.modmapped.bam.fastq	FASTQ	DNA	14135	57132413	91	4041.9	81998
3.modmapped.bam.fastq	FASTQ	DNA	28731	52150828	79	1815.1	46384
4.modmapped.bam.fastq	FASTQ	DNA	5120	28069718	69	5482.4	70350
5.modmapped.bam.fastq	FASTQ	DNA	6125	22549023	91	3681.5	48852
6.modmapped.bam.fastq	FASTQ	DNA	28731	52150828	79	1815.1	46384
7.modmapped.bam.fastq	FASTQ	DNA	17568	38713151	95	2203.6	30811
8.modmapped.bam.fastq	FASTQ	DNA	8666	13491218	83	1556.8	32169
9.modmapped.bam.fastq	FASTQ	DNA	5955	12690868	88	2131.1	42028
10.modmapped.bam.fastq	FASTQ	DNA	4479	8424937	132	1881	36084
11.modmapped.bam.fastq	FASTQ	DNA	29649	86921302	77	2931.7	62388
12.modmapped.bam.fastq	FASTQ	DNA	3637	8637740	161	2375	33380
13.modmapped.bam.fastq	FASTQ	DNA	18454	34518665	104	1870.5	43606
14.modmapped.bam.fastq	FASTQ	DNA	27064	65876745	84	2434.1	44332
15.modmapped.bam.fastq	FASTQ	DNA	18321	48233715	92	2632.7	51302
16.modmapped.bam.fastq	FASTQ	DNA	26936	63270565	98	2348.9	102431
17.modmapped.bam.fastq	FASTQ	DNA	67159	117450679	77	1748.8	129907
18.modmapped.bam.fastq	FASTQ	DNA	41425	86527863	96	2088.8	97428
19.modmapped.bam.fastq	FASTQ	DNA	51137	111013647	98	2170.9	72295
20.modmapped.bam.fastq	FASTQ	DNA	30589	61561184	117	2012.5	93369
21.modmapped.bam.fastq	FASTQ	DNA	22470	47106536	100	2096.4	34646
22.modmapped.bam.fastq	FASTQ	DNA	26984	62101653	79	2301.4	39851
23.modmapped.bam.fastq	FASTQ	DNA	14411	28429899	57	1972.8	40354
24.modmapped.bam.fastq	FASTQ	DNA	26239	54628888	99	2082	33770

### Sheet: zoo muscle final
Animal	Spec ng/ul	Volume	Batch	ID Number	Barcode	Binomial	Genome	Genome Size	Methylation	Bases mapped	Mapping efficiency	Avg Q-score	Taxon ID
Elephant	456	100	zoo-skim-1-24	3	3	Loxodonta africana	Loxafr3.0	3196738035	76.6351	30678719	97.27	26	9785
Hyena	140	100	zoo-skim-1-24	4	4	Crocuta crocuta	BGI_CrCroc_1.0	2348377234	64.8593	3631565	95.06	26.8	9678
Zebrafish	39	30	zoo-skim-1-24	5	5	Danio rerio	GRCz11	1679186873	78.3618	57939454	98.58	30.8	7955
Bear	150	10	zoo-skim-1-24	7	7	Ursus americanus	gsc_jax_bbear_1.0	2351948976	72.2922	176479059	97.59	28.8	9643
Yak	135	100	zoo-skim-1-24	8	8	Bos grunniens	BosGru3.1	2831460571	71.1508	79425178	97.56	30.2	30521
Sheep	61	1	zoo-skim-1-24	12	12	Ovis aries	ARS-UI_Ramb_v2.0	2628146906	66.4151	65880016	97.51	29.9	9940
Goat	68	10	zoo-skim-1-24	13	13	Capra hircus	ARS1.2	2922600443	67.8639	81137961	97.64	28.5	9925
Elk	158	10	zoo-skim-1-24	14	14	Cervus canadensis	ASM1932006v1	2526629436	68.8183	64687903	98.37	28.5	9864
Deer	50	2	zoo-skim-1-24	15	15	Odocoileus virginianus	Ovir.te_1.0	2380489210	61.1485	81504106	96.92	29.2	9874
Alpaca	258	10	zoo-skim-1-24	17	17	Vicugna pacos	VicPac3.2	2118853581	66.281	130147779	98.59	29.7	30538
Camel	221	100	zoo-skim-1-24	18	18	Camelus dromedarius	CamDro3	2169346739	67.5147	114677897	98.54	30.3	9838
Dog	60	1	zoo-skim-1-24	19	19	Canis familiaris	ROS_Cfam_1.0	2396875024	63.916	147295720	98.55	30.2	9615
Otter	44	10	zoo-skim-1-24	20	20	Lontra canadensis	GSC_riverotter_1.0	2405748306	70.7967	30634505	98.03	28.4	76717
Raccoon	51	10	zoo-skim-1-24	21	21	Procyon lotor	Plotor_platanus500	2251279544	67.7747	51515747	94.03	28.7	9654
Cat	331	30	zoo-skim-1-24	23	23	Felis catus	F.catus_Fca126_mat1.0	2425730029	69.4825	132831569	98.84	29.7	9685
Horse	36	10	zoo-skim-1-24	24	24	Equus caballus	EquCab3.0	2506949475	70.2904	39012242	97.1	28.6	9796
Human	182	25	zoo-skim-25-48	25	1	Homo sapiens	GRCh38.p14	3298912062	70.7697	131182089	98.71	30.7	9606
Armadillo	121	10	zoo-skim-25-48	26	2	Dasypus novemcinctus	Dasnov3.2	1198908245	67.558	146709587	98.71	29.7	9359
Rabbit	135	100	zoo-skim-25-48	27	3	Oryctolagus cuniculus	UM_NZW_1.0	2841489785	68.1947	147038970	97.73	29.8	9986
Golden Gopher	500	100	zoo-skim-25-48	28	4	Ictidomys tridecemlineatus	HiC_Itri_2	2478949113	62.9401	94109386	97	29.1	43179
Rat	8	20	zoo-skim-25-48	29	5	Rattus norvegicus	mRatBN7.2	2647915728	69.4334	9280477	93.43	26.2	10116
Muskrat	198	10	zoo-skim-25-48	30	6	Ondatra zibethicus	OndZib_v1_BIUU	2562752769	69.9639	37800323	97	28.3	10060
Woodchuck	166	25	zoo-skim-25-48	31	7	Marmota monax	Marmota_monax_Labrador192_F-V1.1	2638791045	69.3993	81661564	96.6	29.2	9995
Squirrel	182	50	zoo-skim-25-48	32	8	Sciurus carolinensis	mSciCar1.2	2815413801	62.0754	82882982	98.73	29.4	30640
Pheasant	94	75	zoo-skim-25-48	35	11	Phasianus colchicus	ASM414374v1	1017507340	54.6846	201413179	97.62	30.3	9054
Turkey	260	100	zoo-skim-25-48	37	13	Meleagris gallopavo	Turkey_5.1	1115474681	61.243	188839058	98.24	30.7	9103
Goose	31	9	zoo-skim-25-48	38	14	Branta canadensis	GSC_cangoose_1.0	1153386549	53.313	174358699	95.46	29.4	8847
Duck	338	100	zoo-skim-25-48	39	15	Anas platyrhynchos	ZJU1.0	1188516685	56.6398	83473733	96.96	29.6	8839
Falcon	264	100	zoo-skim-25-48	40	16	Falco columbarius	ASM2756420v1	1188729421	63.8616	54900739	98.54	29	8953
Rattlesnake	22	100	zoo-skim-25-48	42	18	Crotalus atrox	Cadam_11369	1597647985	73.4563	17442067	96.15	26.1	8730
Python	356	50	zoo-skim-25-48	43	19	Python bivittatus	Python_molurus_bivittatus-5.0.2	1435034535	71.1322	22185501	96.07	26.7	176946
Frog	231	100	zoo-skim-25-48	45	21	Rana catesbeiana	RCv2.1	6250353185	85.7389	36237371	97.86	28.8	8400
Axolotl	391	100	zoo-skim-25-48	46	22	Ambystoma mexicanum	AmbMex60DD	28206905576	83.1354	40005341	98.13	28.8	8296
Mako Shark	234	100	zoo-skim-25-48	48	24	Isurus oxyrinchus	ASM2677070v1	4975480707	75.5657	50252469	98.46	28.8	57983
Summary stats						All				8.02816e+07	97.63	29.15
Table 3. Summary Statistics for Vertebrates by Class
Class	Mean Genome Size	Mean Methylation (%)	Median (Mb)	Mean % Mapped	Mean Quality
Amphibian	6.2 or 28.2 Gb	84.4372	38.1	97.995	28.8
Fish	3.2 Gb	76.9638	54.1	98.52	29.8
Reptile	1.4 Gb	72.2943	19.8	96.11	26.4
Mammal	2.5 Gb	68.0684	85.2	97.37	28.9522
Bird	1.1 Gb	59.1073	132.2	97.84	29.9

### Sheet: Chimp Alu-L1 bootstrap
Bootstrap	Alu										LINE1
10X (30 Gb)	92.4752	92.478	92.4749	92.4749	92.4772	92.4737	92.4787	92.4785	92.4741	92.4786	84.7108	84.7135	84.7105	84.7071	84.7097	84.7064	84.7086	84.7103	84.7035	84.7081
1X (3 Gb)	92.4753	92.4949	92.5007	92.4856	92.4918	92.4766	92.4596	92.4611	92.515	92.4643	84.6948	84.8135	84.7502	84.7205	84.6988	84.6876	84.7659	84.6585	84.7551	84.6986
0.1X (300 Mb)	92.5031	92.4229	92.4097	92.5442	92.5419	92.4945	92.5494	92.4099	92.4312	92.5369	84.6892	84.8098	84.7891	84.7116	84.7471	84.6769	84.6746	84.8132	84.6261	84.7848
0.01X (30 Mb)	92.4586	92.5484	92.4475	92.7111	92.6223	92.4453	92.3165	92.4598	92.5795	92.4044	84.9213	84.4337	85.0073	84.5271	84.6071	85.4114	85.4153	84.9282	85.153	84.386
0.001X (3 Mb)	92.1721	91.4091	92.5264	92.4965	93.3342	92.2397	93.1356	92.5622	93.3798	93.3622	84.6547	84.5917	84.9789	84.6925	85.318	84.3931	86.1357	82.4344	81.4841	85.5485
0.0001X (300 Kb)	93.5146	93.7198	91.6571	92.2348	87.4687	89.5876	92.9521	91.0299	94.9468	93.1446	82.8829	83.6512	83.5526	83.4356	81.3953	83.9907	74.8971	89.7119	86.5169	89.372
Table 4. Chimpanzee Alu and LINE1 Methylation with 10 Bootstrap Replicates
	Alu			LINE1
Coverage	Mean (%)	SD (%)		Mean (%)	SD (%)
10X (30 Gb)	92.4764	0.0020071		84.7088	0.00277459
1X (3 Gb)	92.4825	0.0183715		84.7244	0.0461623
0.1X (300 Mb)	92.4844	0.0596826		84.7322	0.0655876
0.01X (30 Mb)	92.4993	0.115503		84.879	0.380923
0.001X (3 Mb)	92.6618	0.643385		84.4232	1.41647
0.0001X (300 Kb)	92.0256	2.2013		83.9406	4.20739

### Sheet: mouse repeats >2%
	barcode01	barcode02	barcode03	barcode04	barcode05	barcode06	barcode07	barcode08	barcode09	barcode10	barcode11	barcode12	barcode13	barcode14	barcode15	barcode16	barcode17	barcode18	barcode19	barcode20	barcode21	barcode22	barcode23	barcode24
Alu	85.2029	85.729	85.6883	86.1615	86.9523	86.6834	86.2786	86.8901	86.4116	84.9062	86.8297	85.2373	85.2812	85.9787	85.5025	1.84089	1.75544	1.45007	1.39077	1.92826	96.5047	96.5586	96.5602	96.5183
B2	83.2515	82.9134	80.8302	83.4015	82.483	82.5864	83.3658	84.8144	85.6213	80.4441	87.0512	85.4286	86.681	87.2598	86.2736	1.76718	1.60007	1.29058	1.55327	1.17548	95.3543	95.8736	95.9273	95.9124
B4	82.9296	81.3693	82.0926	83.0878	82.3253	82.8633	83.4724	83.817	83.5566	82.1179	86.7208	87	85.7112	87.3184	87.0609	1.77981	1.90669	1.57715	1.43104	1.46807	96.4495	96.1939	96.1652	95.9517
ERV1	84.4644	81.5519	83.5256	81.8668	82.8925	84.9892	81.9527	79.5833	79.9046	72.4265	82.3995	83.7294	80.318	83.4846	78.349	2.2096	1.39587	1.65807	0.905207	0.821865	96.2025	96.0045	96.3037	96.3317
ERVK	85.5346	86.5689	86.6217	84.1668	85.0028	86.41	85.2426	87.0844	86.6692	84.5687	79.8232	82.5584	79.8354	80.155	78.9234	2.47449	2.22556	1.41678	1.05872	1.96632	96.6006	96.4423	96.8366	96.5571
ERVL	81.7631	80.7215	80.8696	82.405	81.8542	80.5451	81.8274	85.37	80.9493	76.0656	85.0186	81.0261	84.7772	84.4336	85.6193	3.21429	1.18855	2.06554	1.40444	1.36395	96.7248	95.8649	95.5896	96.4039
ERVL-MaLR	78.6359	80.8687	80.5985	80.6656	80.6471	81.7441	81.2645	81.9132	82.5207	82.2078	85.2999	84.4556	84.519	85.2753	84.675	1.69413	1.5789	1.31764	1.42929	1.43102	96.0757	96.1145	96.3702	96.042
L1	81.7337	83.6501	83.9231	83.8738	83.5224	83.5324	84.0341	83.6745	82.2217	82.685	83.3626	82.761	81.2322	83.0973	81.619	1.34787	1.51113	1.37263	1.32726	1.32627	95.4009	95.2012	94.4071	95.7809
L1-dep	89.1304	81.2811	78.6408	86.3081	82.5373	83.0846	84.1578	89.0995	79.7826	89.6552	79.8129	74.1722	70.6637	79.4951	78.2116	1.94903	0.675676	0.964813	0.914634	0.78637	98.0309	97.4359	96.37	95.8073
LTR	87.7926	88.0489	90.5108	90.142	82.7397	84.7222	81.5807	82.2888	82.3194	80.0664	81.9029	85.241	81.4189	84.0662	80.9783	7.99031	0.880734	0.612073	0.637181	0.473934	96.7697	96.8772	97.4454	97.3045
												Table 5. Mouse Repeat DNA Methylation by Family and Tissue
	Hippocampus	SD	Cortex	SD	Testes	SD	Low Control	SD	High Control	SD		Repeat Family	Hippocampus (%)	SD (%)	Cortex (%)	SD (%)	Testes (%)	SD (%)	Low Control (%)	SD (%)	High Control (%)	SD (%)
Alu	85.9468	0.65665	86.234	0.779272	85.7659	0.663478	1.67309	0.239526	96.5355	0.0282037		Alu-B1	85.9468	0.65665	86.234	0.779272	85.7659	0.663478	1.67309	0.239526	96.5355	0.0282037
B2	82.5759	1.03779	83.3664	2.02048	86.5388	0.725538	1.47731	0.240225	95.7669	0.276011		B2	82.5759	1.03779	83.3664	2.02048	86.5388	0.725538	1.47731	0.240225	95.7669	0.276011
B4	82.3609	0.690693	83.1655	0.681978	86.7623	0.624798	1.63255	0.204673	96.19	0.20393		B4	82.3609	0.690693	83.1655	0.681978	86.7623	0.624798	1.63255	0.204673	96.19	0.20393
ERV1	82.8602	1.19539	79.7713	4.6364	81.6561	2.28702	1.39812	0.57033	96.2106	0.148157		ERV_classII	85.579	1.04825	85.995	1.05048	80.2591	1.36484	1.82837	0.582239	96.6091	0.165706
ERVK	85.579	1.04825	85.995	1.05048	80.2591	1.36484	1.82837	0.582239	96.6091	0.165706		ERVL-MaLR	80.2832	0.926615	81.93	0.475362	84.845	0.411967	1.4902	0.147006	96.1506	0.149377
ERVL	81.5227	0.709686	80.9515	3.32894	84.175	1.81267	1.84735	0.833665	96.1458	0.513185		L1	83.3406	0.913038	83.2295	0.749896	82.4144	0.937499	1.37703	0.0773092	95.1975	0.579205
ERVL-MaLR	80.2832	0.926615	81.93	0.475362	84.845	0.411967	1.4902	0.147006	96.1506	0.149377
L1	83.3406	0.913038	83.2295	0.749896	82.4144	0.937499	1.37703	0.0773092	95.1975	0.579205
L1-dep	83.5795	4.15385	85.1559	4.18194	76.4711	3.94819	1.0581	0.510666	96.911	1.00676
LTR	87.8468	3.10205	82.1955	1.68221	82.7214	1.8413	2.11885	3.28552	97.0992	0.326563

### Sheet: Mouse all repeats HIP
Mouse all repeat family methylation from hippocampus samples
Element	Mouse 1	Mouse 2	Mouse 3	Mouse 4	Mouse 5	Avg
LTR	87.7926	88.0489	90.5108	90.142	82.7397	87.8468
Alu-B1	85.2029	85.729	85.6883	86.1615	86.9523	85.9468
ERVK	85.5346	86.5689	86.6217	84.1668	85.0028	85.579
L1-dep	89.1304	81.2811	78.6408	86.3081	82.5373	83.5795
L1	81.7337	83.6501	83.9231	83.8738	83.5224	83.3406
snRNA	76.9231	81.8182	79.4872	80	96.875	83.0207
ERV1	84.4644	81.5519	83.5256	81.8668	82.8925	82.8602
B2	83.2515	82.9134	80.8302	83.4015	82.483	82.5759
B4	82.9296	81.3693	82.0926	83.0878	82.3253	82.3609
Y-chromosome	81.25	82.7586	74.2857	86.6667	85.7143	82.1351
ERVL	81.7631	80.7215	80.8696	82.405	81.8542	81.5227
Unknown	86.8687	78.6017	89.0756	82.8125	66.3551	80.7427
hAT-Blackjack	82.1429	73.1707	83.3333	85.7143	78.125	80.4972
ERVL-MaLR	78.6359	80.8687	80.5985	80.6656	80.6471	80.2832
ID	76.0684	79.3076	79.8361	82.3194	80.4348	79.5932
hAT-Charlie	78.2051	77.5882	78.1427	81.4262	76.0345	78.2794
TcMar-Tigger	73.251	76.113	79.2793	78.3237	75.4202	76.4774
TcMar-Tc2	83.3333	68.4211	66.6667	63.1579	100	76.3158
hAT-Tip100	69.9187	77.3414	71.6738	81.9372	78	75.7742
scRNA	79.661	72.8477	78.75	61.9048	84.0909	75.4509
TcMar-Mariner	76.9231	89.8551	57.1429	56.6667	90	74.1175
Penelope	50	63.6364	80	75	100	73.7273
MIR	73.6232	72.1225	74.6255	72.8098	75	73.6362
tRNA-RTE	100	88.4615	41.6667	100	26.3158	71.2888
RTE-X	80	72.973	71.4286	54.5455	75	70.7894
CR1	65.2542	67.2727	75.7812	72.5624	71.4286	70.4598
Satellite	73.8562	66.5374	66.0868	67.6251	75.2196	69.865
Gypsy	48.3871	63.8889	64.5161	85.1852	70	66.3955
RTE-BovB	80.9524	66.2338	52.7778	70.5882	61.2903	66.3685
5S-Deu-L2	45.4545	72.2222	57.1429	80	75	65.9639
hAT-Ac	50	73.8462	73.6842	52.9412	66.6667	63.4276
srpRNA	100	91.6667	100	7.40741	5	60.8148
Simple_repeat	53.6745	61.5614	57.7665	63.2971	62.5455	59.769
rRNA	93.3775	48.7781	35.8974	59.2593	44.5221	56.3669
hAT-Tag1	60	22.2222	66.6667	100	25	54.7778
hAT	66.6667	56.5217	55.5556	66.6667	25	54.0821
Helitron	91.6667	33.3333	0	40	100	53
MULE-MuDR	0	50	100	0	100	50
Low_complexity	39.9682	44.5752	38.874	54.1946	45.0512	44.5326
tRNA	46.875	51.1364	65.2174	30.5085	17.4901	42.2455
PIF-Harbinger	50	20	75	0	50	39

### Sheet: Chimp all repeats
Chimp all repeat family methylation percentages
chimpEF-P14327-barcode04
5S-Deu-L2	72.7383
acro	85.2766
Alu	92.2427
centr	78.1452
CR1	80.6286
Crypton	78.1697
Crypton-A?	77.664
DNA	78.9169
DNA?	79.3013
Dong-R4	81.4885
ER	94.8718
ERV1	84.4286
ERV1?	78.5671
ERVK	83.7017
ERVL	81.6833
ERVL-MaLR	81.5653
ERVL?	80.1518
Gypsy	79.6623
Gypsy?	80.5746
hAT	76.8987
hAT-Ac	79.9154
hAT-Ac?	62.0087
hAT-Blackjack	81.5262
hAT-Charlie	83.4095
hAT-hAT19	90.9091
hAT-Tag1	78.8848
hAT-Tip100	81.3682
hAT-Tip100?	80.7381
hAT?	79.3608
Helitron	81.463
Helitron?	82.7116
I-Jockey	77.9716
Kolobok	79.8856
L1	84.1144
L1-Tx1	60.7018
L2	81.4403
Low_complexity	34.6236
LTR	80.4753
LTR?	82.4169
Merlin	83.0774
MIR	79.977
MULE-MuDR	83.3964
MULE-MuDR?	81.9114
Penelope	76.926
PIF-Harbinger	80.9376
PiggyBac	85.5886
PiggyBac?	76.3095
RNA	86.3869
rRNA	78.5652
RTE-BovB	79.084
RTE-X	81.8099
Satellite	73.9181
scRNA	88.1116
Simple_repeat	53.6819
snRNA	80.1823
srpRNA	86.4922
SVA	94.5955
TcMar	77.4597
TcMar-Mariner	84.7427
TcMar-Pogo	75.053
TcMar-Tc1	80.6769
TcMar-Tc2	83.9433
TcMar-Tigger	84.6266
TcMar?	78.9074
telo	76.7598
tRNA	50.0449
tRNA-Deu	77.758
tRNA-RTE	81.0405
Unknown	77.7511
Unspecified	96.4286
Y-chromosome	71.753
